# Rbm8a deficiency causes hematopoietic defects by modulating Wnt/PCP signaling

**DOI:** 10.1101/2023.04.12.536513

**Authors:** Agnese Kocere, Elena Chiavacci, Charlotte Soneson, Harrison H. Wells, Kevin Manuel Méndez-Acevedo, Jacalyn S. MacGowan, Seth T. Jacobson, Max S. Hiltabidle, Azhwar Raghunath, Jordan A. Shavit, Daniela Panáková, Margot L. K. Williams, Mark D. Robinson, Christian Mosimann, Alexa Burger

## Abstract

Defects in blood development frequently occur among syndromic congenital anomalies. Thrombocytopenia-Absent Radius (TAR) syndrome is a rare congenital condition with reduced platelets (hypomegakaryocytic thrombocytopenia) and forelimb anomalies, concurrent with more variable heart and kidney defects. TAR syndrome associates with hypomorphic gene function for *RBM8A/Y14* that encodes a component of the exon junction complex involved in mRNA splicing, transport, and nonsense-mediated decay. How perturbing a general mRNA-processing factor causes the selective TAR Syndrome phenotypes remains unknown. Here, we connect zebrafish *rbm8a* perturbation to early hematopoietic defects via attenuated non-canonical Wnt/Planar Cell Polarity (PCP) signaling that controls developmental cell re-arrangements. In hypomorphic *rbm8a* zebrafish, we observe a significant reduction of *cd41*-positive thrombocytes. *rbm8a*-mutant zebrafish embryos accumulate mRNAs with individual retained introns, a hallmark of defective nonsense-mediated decay; affected mRNAs include transcripts for non-canonical Wnt/PCP pathway components. We establish that *rbm8a*-mutant embryos show convergent extension defects and that reduced *rbm8a* function interacts with perturbations in non-canonical Wnt/PCP pathway genes w*nt5b*, *wnt11f2*, *fzd7a*, and *vangl2*. Using live-imaging, we found reduced *rbm8a* function impairs the architecture of the lateral plate mesoderm (LPM) that forms hematopoietic, cardiovascular, kidney, and forelimb skeleton progenitors as affected in TAR Syndrome. Both mutants for *rbm8a* and for the PCP gene *vangl2* feature impaired expression of early hematopoietic/endothelial genes including *runx1* and the megakaryocyte regulator *gfi1aa*. Together, our data propose aberrant LPM patterning and hematopoietic defects as consequence of attenuated non-canonical Wnt/PCP signaling upon reduced *rbm8a* function. These results also link TAR Syndrome to a potential LPM origin and a developmental mechanism.

**HIGHLIGHTS:**

- Zebrafish mutants for the TAR Syndrome gene *rbm8a* show thrombocyte reduction
- Attenuated Rbm8a function results in retained introns in mRNAs encoding PCP components
- Early PCP defects result in lateral plate mesoderm anomalies and hematopoietic defects
- PCP anomalies selectively impact cell fate patterning
