## Supplementary Data File for "Rbm8a deficiency causes hematopoietic defects by modulating Wnt/PCP signaling": Supplementary Data 1 Rescue Data for Supplementary Fig 1 E to K.xlsx

### Sheet: Rescue raw data
Total embryo numbers
strain	morpholino	mRNA	total n	n on picture	dead	no phenotype (rescued)	toxicity (e.g. cyclopia)	mild phenotype (e.g. curved downwards)	mild phenotype (e.g. abnormal, side-curved?)	phenotype	total n
AB			287	287		48	0	0		0	48
AB					0	50	0	0	0	0	50
RGB						85					85
RGB						54					54
RGB						50					50
RGB	MO-rbm8aATG		40	38	0					19	19
RGB	MO-rbm8aATG				1	1	0			19	21
AB		EGFP mRNA	93	91		34					34
AB		EGFP mRNA				19	1				20
AB		EGFP mRNA			1	38					39
AB	MO-rbm8aATG	EGFP mRNA	64	61	2	1				43	46
AB	MO-rbm8aATG	EGFP mRNA								18	18
RGB		codon optimized human RBM8A mRNA	130	121	0	37					37
RGB		codon optimized human RBM8A mRNA			3	28	1				32
AB		codon optimized human RBM8A mRNA			3	29		0	0	0	32
RGB		codon optimized human RBM8A mRNA			0	27	2				29
RGB	MO-rbm8aATG	codon optimized human RBM8A mRNA	244	173	1	19	3			4	27
RGB	MO-rbm8aATG	codon optimized human RBM8A mRNA			1	27	1			4	33
RGB	MO-rbm8aATG	codon optimized human RBM8A mRNA			1	16	2			18	37
RGB	MO-rbm8aATG	codon optimized human RBM8A mRNA			0	46	5			5	56
RGB	MO-rbm8aATG	codon optimized human RBM8A mRNA			0	33	2			5	40
AB	MO-rbm8aATG	codon optimized human RBM8A mRNA			1	6	1			3	11
AB	MO-rbm8aATG	codon optimized human RBM8A mRNA			1	26	10	0	0	3	40
Percent
strain	morpholino	mRNA			dead	no phenotype (rescued)	toxicity (e.g. cyclopia)	mild phenotype (e.g. curved downwards)	mild phenotype (e.g. abnormal, side-curved?)	phenotype	total n
AB					0	100	0	0	0	0	100
AB					0	100	0	0	0	0	100
RGB					0	100	0	0	0	0	100
RGB					0	100	0	0	0	0	100
RGB					0	100	0	0	0	0	100
RGB	MO-rbm8aATG				0	0	0	0	0	100	100
RGB	MO-rbm8aATG				4.7619	4.7619	0	0	0	90.4762	100
AB		EGFP mRNA			0	100	0	0	0	0	100
AB		EGFP mRNA			0	95	5	0	0	0	100
AB		EGFP mRNA			2.5641	97.4359	0	0	0	0	100
AB	MO-rbm8aATG	EGFP mRNA			4.34783	2.17391	0	0	0	93.4783	100
AB	MO-rbm8aATG	EGFP mRNA			0	0	0	0	0	100	100
RGB		codon optimized human RBM8A mRNA			0	100	0	0	0	0	100
RGB		codon optimized human RBM8A mRNA			9.375	87.5	3.125	0	0	0	100
AB		codon optimized human RBM8A mRNA			9.375	90.625	0	0	0	0	100
RGB		codon optimized human RBM8A mRNA			0	93.1034	6.89655	0	0	0	100
RGB	MO-rbm8aATG	codon optimized human RBM8A mRNA			3.7037	70.3704	11.1111	0	0	14.8148	100
RGB	MO-rbm8aATG	codon optimized human RBM8A mRNA			3.0303	81.8182	3.0303	0	0	12.1212	100
RGB	MO-rbm8aATG	codon optimized human RBM8A mRNA			2.7027	43.2432	5.40541	0	0	48.6486	100
RGB	MO-rbm8aATG	codon optimized human RBM8A mRNA			0	82.1429	8.92857	0	0	8.92857	100
RGB	MO-rbm8aATG	codon optimized human RBM8A mRNA			0	82.5	5	0	0	12.5	100
AB	MO-rbm8aATG	codon optimized human RBM8A mRNA			9.09091	54.5455	9.09091	0	0	27.2727	100
AB	MO-rbm8aATG	codon optimized human RBM8A mRNA			2.5	65	25	0	0	7.5	100

### Sheet: Mean and SD
	dead			no phenotype			toxicity (cyclopia)			phenotype
	Mean	SD	n	Mean	SD	n	Mean	SD	n	Mean	SD	n
wildtype				100	0	5	0	0	4	0	0	4
MO-rbm8aATG (1:100)	2.38	3.36583	2	2.38095	3.36718	2	0	0	2	95.2381	6.73435	2
EGFP mRNA	0.853333	1.47802	3	97.4786	2.50027	3	1.66667	2.88675	3	0	0	3
MO-rbm8aATG (1:100) + EGFP mRNA	2.175	3.07591	2	1.08696	1.53719	2	0	0	2	96.7391	4.61157	2
RBM8A mRNA	4.69	5.41555	4	92.8071	5.31515	4	2.50539	3.2772	4	0	0	4
MO-rbm8aATG (1:100) + RBM8A mRNA	3.00286	3.05284	7	68.5172	15.3182	7	9.65233	7.32632	7	18.8266	14.6517	7
