## Supplementary Data File for "Rbm8a deficiency causes hematopoietic defects by modulating Wnt/PCP signaling": Supplementary Data 9 SPIM area and volume raw data for Fig 4.xlsx

### Sheet: area values and statistics
	wt 5 somites	MO-rbm8aATG 1:100 5 somites	MO1-vangl2 1:5 5 somites	wt 7 somites	MO-rbm8aATG 1:100 7 somites	MO1-vangl2 1:5 7 somites	wt 9 somites	MO-rbm8aATG 1:100 9 somites	MO1-vangl2 1:5 9 somites	wt 11 somites	MO-rbm8aATG 1:100 11 somites	MO1-vangl2 1:5 11 somites
embryo 1	152440	75916.8	141427	198774	85502.9	170376	245285	94343.1	185710	258877	114693	214136
embryo 2	129302	66775.1	88176.1	179377	99749.5	129869	218812	125126	161360	257105	139222	163988
embryo 3	100195	78059.8	82671	160339	93339.1	98170.8	206170	106837	107120	207588	133284	122112
embryo 4	75229.2	107265	103280	133483	168950	132422	176909	213676	132500	190711	224926	146216
embryo 5	90263.6			121255			165885			174819
Table Analyzed	area
Two-way RM ANOVA	Matching: Stacked
Assume sphericity?	No
Alpha	0.05
Source of Variation	% of total variation	P value	P value summary	Significant?	Geisser-Greenhouse's epsilon
Row Factor x Column Factor	3.559	0.001	***	Yes
Row Factor	37.79	<0.0001	****	Yes	0.4681
Column Factor	23.07	0.0676	ns	No
Subject	32.3	<0.0001	****	Yes
ANOVA table	SS	DF	MS	F (DFn, DFd)	P value
Row Factor x Column Factor	4691093760	6	781848960	F (6, 30) = 5.140	P=0.0010
Row Factor	49810041179	3	16603347060	F (1.404, 14.04) = 109.2	P<0.0001
Column Factor	30404700616	2	15202350308	F (2, 10) = 3.571	P=0.0676
Subject	42574329336	10	4257432934	F (10, 30) = 27.99	P<0.0001
Residual	4563349362	30	152111645
Data summary
Number of columns (Column Factor)	3
Number of rows (Row Factor)	4
Number of subjects (Subject)	13
Number of missing values	0

### Sheet: volume values and statistics
	wt 5 somites	MO-rbm8aATG 1:100 5 somites	MO1-vangl2 1:5 5 somites	wt 7 somites	MO-rbm8aATG 1:100 7 somites	MO1-vangl2 1:5 7 somites	wt 9 somites	MO-rbm8aATG 1:100 9 somites	MO1-vangl2 1:5 9 somites	wt 11 somites	MO-rbm8aATG 1:100 11 somites	MO1-vangl2 1:5 11 somites
embryo 1	623971	210521	315740	896185	250920	392275	1130000	303511	392275	1300000	370717	551290
embryo 2	575669	182778	261648	842281	267265	373348	1090000	354631	373348	1290000	407372	510465
embryo 3	298005	215089	210492	481591	267713	253671	688359	320759	253671	783995	398463	364002
embryo 4	213746	325666	287240	396648	570668	361593	583254	738470	361593	657769	812296	475887
embryo 5		281772			410074			541588			638212
Table Analyzed	volume
Two-way RM ANOVA	Matching: Stacked
Assume sphericity?	No
Alpha	0.05
Source of Variation	% of total variation	P value	P value summary	Significant?	Geisser-Greenhouse's epsilon
Row Factor x Column Factor	4.935	<0.0001	****	Yes
Row Factor	24.3	<0.0001	****	Yes	0.38
Column Factor	36.76	0.0225	*	Yes
Subject	32.34	<0.0001	****	Yes
ANOVA table	SS	DF	MS	F (DFn, DFd)	P value
Row Factor x Column Factor	188384770007	6	31397461668	F (6, 30) = 11.30	P<0.0001
Row Factor	927424230194	3	309141410065	F (1.140, 11.40) = 111.3	P<0.0001
Column Factor	1403175044078	2	701587522039	F (2, 10) = 5.684	P=0.0225
Subject	1234384449000	10	123438444900	F (10, 30) = 44.44	P<0.0001
Residual	83334756922	30	2777825231
Data summary
Number of columns (Column Factor)	3
Number of rows (Row Factor)	4
Number of subjects (Subject)	13
Number of missing values	0
