## Supplementary Data File for "Rbm8a deficiency causes hematopoietic defects by modulating Wnt/PCP signaling": Supplementary Data 11 MO coinjection and phenotype analysis raw data for Fig 6.xlsx

### Sheet: Morpholino injections
Exp 1: 2 dpf	Ctrl uninjected	rbm8a MO (1:500)	rbm8a MO (1:500) + wnt11 MO (1:10)	rbm8a MO (1:500) + fzd7a MO (1:8)		rbm8a MO (1:250)	wnt5b MO (1:75)	rbm8a MO (1:500) + wnt5b MO (1:75)		percent	Ctrl uninjected	rbm8a MO (1:500)	rbm8a MO (1:500) + wnt11 MO (1:10)	rbm8a MO (1:500) + fzd7a MO (1:8)		rbm8a MO (1:250)	wnt5b MO (1:75)	rbm8a MO (1:500) + wnt5b MO (1:75)
Severe	3	2	45	40		3	3	5			2.29008	3.07692	75	68.9655		4.7619	4.41176	7.8125
Moderate	5	3	10	15		36	9	29			3.81679	4.61538	16.6667	25.8621		57.1429	13.2353	45.3125
Non phenotype	123	60	5	3		24	56	30			93.8931	92.3077	8.33333	5.17241		38.0952	82.3529	46.875
sum	131	65	60	58		63	68	64
Exp 2: 2dpf		rbm8a MO (1:500)	rbm8a MO (1:500) + wnt11 MO (1:10)	rbm8a MO (1:500) + fzd7a MO (1:8)	rbm8a MO (1:500) + vangl2 MO (1:6)	rbm8a MO (1:250)	wnt5b MO (1:75)	rbm8a MO (1:500) + wnt5b MO (1:75)				rbm8a MO (1:500)	rbm8a MO (1:500) + wnt11 MO (1:10)	rbm8a MO (1:500) + fzd7a MO (1:8)	rbm8a MO (1:500) + vangl2 MO (1:6)	rbm8a MO (1:250)	wnt5b MO (1:75)	rbm8a MO (1:500) + wnt5b MO (1:75)
Severe		1	125	104	12	2	5	5				1.06383	79.6178	81.25	11.6505	2.89855	7.69231	6.94444
Moderate		3	13	15	76	34	20	21				3.19149	8.28025	11.7188	73.7864	49.2754	30.7692	29.1667
Non phenotype		90	19	9	15	33	40	46				95.7447	12.1019	7.03125	14.5631	47.8261	61.5385	63.8889
sum		94	157	128	103	69	65	72
Exp 3: 2dpf	Ctrl uninjected	rbm8a MO 1:500)		rbm8a MO (1:500) + fzd7a MO (1:8)	rbm8a MO (1:500) + vangl2 MO (1:6)		wnt5b MO (1:75)	rbm8a MO (1:500) + wnt5b MO (1:75)			Ctrl uninjected	rbm8a MO (1:500)		rbm8a MO (1:500) + fzd7a MO (1:8)	rbm8a MO (1:500) + vangl2 MO (1:6)		wnt5b MO (1:75)	rbm8a MO (1:500) + wnt5b MO (1:75)
Severe	5	2		104	60		5	2			3.84615	3.22581		92.0354	93.75		8.47458	2.12766
Moderate	4	4		4	0		8	23			3.07692	6.45161		3.53982	0		13.5593	24.4681
Non phenotype	121	56		5	4		46	69			93.0769	90.3226		4.42478	6.25		77.9661	73.4043
sum	130	62		113	64		59	94
Exp 4: 2dpf	Ctrl uninjected	rbm8a MO (1:500)			rbm8a MO (1:500) + vangl2 MO (1:6)						Ctrl uninjected	rbm8a MO (1:500)			rbm8a MO (1:500) + vangl2 MO (1:6)
Severe	1	2			41						0.980392	2.89855			78.8462
Moderate	1	5			2						0.980392	7.24638			3.84615
Non phenotype	100	62			9						98.0392	89.8551			17.3077
sum	102	69			52
Exp 5: 2dpf	Ctrl uninjected	rbm8a MO (1:500)	rbm8a MO (1:500) + wnt11 MO (1:10)	rbm8a MO (1:500) + fzd7a MO (1:8)	rbm8a MO (1:500) + vangl2 MO (1:6)						Ctrl uninjected	rbm8a MO (1:500)	rbm8a MO (1:500) + wnt11 MO (1:10)	rbm8a MO (1:500) + fzd7a MO (1:8)	rbm8a MO (1:500) + vangl2 MO (1:6)
Severe	1	3	122	94	66						1.0989	2.80374	87.1429	83.9286	94.2857
Moderate	5	3	10	9	3						5.49451	2.80374	7.14286	8.03571	4.28571
Non phenotype	85	101	8	9	1						93.4066	94.3925	5.71429	8.03571	1.42857
sum	91	107	140	112	70
										Average	Ctrl uninjected	rbm8a MO (1:500)	rbm8a MO (1:500) + wnt11 MO (1:10)	rbm8a MO (1:500) + fzd7a MO (1:8)	rbm8a MO (1:500) + vangl2 MO (1:6)	rbm8a MO (1:250)	wnt5b MO (1:75)	rbm8a MO (1:500) + wnt5b MO (1:75)
										Severe	2.05388	2.61377	80.5869	81.5449	69.6331	3.83023	6.85955	5.6282
										Moderate	3.34215	4.86172	10.6966	12.2891	20.4796	53.2091	19.1879	32.9824
										Non phenotype	94.604	92.5245	8.71651	6.16604	9.88734	42.9607	73.9525	61.3894
										SUM	100	100	100	100	100	100	100	100
										st dev	1.1546	0.788492	5.00444	8.27738	34.045	0.931677	1.76006	2.5005
											1.62066	1.74928	4.24694	8.35452	30.8218	3.93375	8.19027	8.9272
											2.00448	2.2751	2.62178	1.43732	6.35817	4.86542	8.95888	10.9738

### Sheet: Lethality
	Control	rbm8a MO (1:250)	rbm8a MO (1:500)	wnt5b MO (1:75)	rbm8a MO (1:500) + wnt5b MO (1:75)	rbm8a MO (1:500) + vangl2 MO (1:6)
dead	68	68	27	32	58	38
alive	157	92	69	117	118	70
total	225	160	96	149	176	108
survival	69.7778	57.5	71.875	78.5235	67.0455	64.8148
dead	43	46		55	123	47
alive	143	109		78	157	61
total	186	155	0	133	280	108
survival	76.8817	70.3226		58.6466	56.0714	56.4815
dead	49			60	71	65
alive	156			67	145	71
total	205	0	0	127	216	136
survival	76.0976			52.7559	67.1296	52.2059
dead	49			55
alive	167			148
total	216	0	0	203	0
survival	77.3148			72.9064
dead	14
alive	93
total	107
survival	86.9159
dead	56
alive	104
total	160
survival	65
dead	31
alive	177
total	208
survival	85.0962
Average survival	76.7263	63.9113	71.875	65.7081	63.4155	57.8341
