## Supplementary Data File for "Rbm8a deficiency causes hematopoietic defects by modulating Wnt/PCP signaling": Supplementary Data 12 ISH signal intensity for Fig 7.xlsx

### Sheet: values stats Fig. 7G gata1
	date	image	area	mean gray value		sample - background	%		% gata1 ISH MO-rbm8aATG vs. % gata1 ISH wt
gata1 ISH wt	4072022	conv07.tif	33510	100.882	sig	72.8	81.6519
gata1 ISH wt	4072022	conv07.tif	33510	28.082	back				Mann Whitney test
gata1 ISH wt	4072022	conv06.tif	36318	94.826	sig	70.944	79.5702		P value	<0.0001
gata1 ISH wt	4072022	conv06.tif	36318	23.882	back				Exact or approximate P value?	Exact
gata1 ISH wt	4072022	conv05.tif	29256	107.355	sig	79.727	89.4211		P value summary	****
gata1 ISH wt	4072022	conv05.tif	29256	27.628	back				Significantly different (P < 0.05)?	Yes
gata1 ISH wt	4072022	conv04.tif	44625	69.217	sig	48.992	54.949		One- or two-tailed P value?	Two-tailed
gata1 ISH wt	4072022	conv04.tif	44625	20.225	back				Sum of ranks in column A,B	1426 , 1814
gata1 ISH wt	4072022	conv03.tif	50649	61.903	sig	38.591	43.2833		Mann-Whitney U	274
gata1 ISH wt	4072022	conv03.tif	50649	23.312	back
gata1 ISH wt	4072022	conv02.tif	39249	94.584	sig	74.639	83.7145		Difference between medians
gata1 ISH wt	4072022	conv02.tif	39249	19.945	back				Median of column A	52.67, n=25
gata1 ISH wt	4072022	conv01.tif	33975	105.989	sig	79.682	89.3707		Median of column B	34.46, n=55
gata1 ISH wt	4072022	conv01.tif	33975	26.307	back				Difference: Actual	-18.22
gata1 ISH wt	4072022	conv08.tif	40395	94.49	sig	75.105	84.2371		Difference: Hodges-Lehmann	-17.18
gata1 ISH wt	4072022	conv08.tif	40395	19.385	back
gata1 ISH wt	5032022	conv08.tif	30430	87.429	sig	46.961	52.6711
gata1 ISH wt	5032022	conv08.tif	30430	40.468	back
gata1 ISH wt	5032022	conv07.tif	38720	75.55	sig	28.791	32.2917
gata1 ISH wt	5032022	conv07.tif	38720	46.759	back
gata1 ISH wt	5032022	conv06.tif	37546	76.89	sig	31.797	35.6633
gata1 ISH wt	5032022	conv06.tif	37546	45.093	back
gata1 ISH wt	5032022	conv05.tif	67104	109.745	sig	54.482	61.1066
gata1 ISH wt	5032022	conv05.tif	67104	55.263	back
gata1 ISH wt	5032022	conv04.tif	39624	83.876	sig	37.251	41.7804
gata1 ISH wt	5032022	conv04.tif	39624	46.625	back
gata1 ISH wt	5032022	conv03.tif	33350	116.549	sig	58.514	65.6288
gata1 ISH wt	5032022	conv03.tif	33350	58.035	back
gata1 ISH wt	5032022	conv02.tif	38958	100.7	sig	53.505	60.0108
gata1 ISH wt	5032022	conv02.tif	38958	47.195	back
gata1 ISH wt	5032022	conv01.tif	29384	92.958	sig	44.176	49.5474
gata1 ISH wt	5032022	conv01.tif	29384	48.782	back
gata1 ISH wt	5032022	conv17.tif	18756	79.401	sig	37.473	42.0294
gata1 ISH wt	5032022	conv17.tif	18756	41.928	back
gata1 ISH wt	5032022	conv16.tif	43726	99.241	sig	50.098	56.1895	highlighted in graph
gata1 ISH wt	5032022	conv16.tif	43726	49.143	back
gata1 ISH wt	5032022	conv15.tif	32174	98.008	sig	44.232	49.6102
gata1 ISH wt	5032022	conv15.tif	32174	53.776	back
gata1 ISH wt	5032022	conv14.tif	44274	89.473	sig	33.368	37.4253
gata1 ISH wt	5032022	conv14.tif	44274	56.105	back
gata1 ISH wt	5032022	conv13.tif	32980	85.718	sig	36.612	41.0637
gata1 ISH wt	5032022	conv13.tif	32980	49.106	back
gata1 ISH wt	5032022	conv12.tif	21046	81.057	sig	31.327	35.1361
gata1 ISH wt	5032022	conv12.tif	21046	49.73	back
gata1 ISH wt	5032022	conv11.tif	37252	88.366	sig	36.39	40.8147
gata1 ISH wt	5032022	conv11.tif	37252	51.976	back
gata1 ISH wt	5032022	conv10.tif	54886	102.086	sig	53.222	59.6934
gata1 ISH wt	5032022	conv10.tif	54886	48.864	back
gata1 ISH wt	5032022	conv09.tif	40060	79.588	sig	34.101	38.2474
gata1 ISH wt	5032022	conv09.tif	40060	45.487	back
gata1 ISH MO-rbm8aATG	4072022	conv08.tif	46572	60.336	sig	39.067	43.8172
gata1 ISH MO-rbm8aATG	4072022	conv08.tif	46572	21.269	back
gata1 ISH MO-rbm8aATG	4072022	conv07.tif	79357	58.071	sig	43.924	49.2648
gata1 ISH MO-rbm8aATG	4072022	conv07.tif	79357	14.147	back
gata1 ISH MO-rbm8aATG	4072022	conv06.tif	55617	58.932	sig	41.785	46.8657
gata1 ISH MO-rbm8aATG	4072022	conv06.tif	55617	17.147	back
gata1 ISH MO-rbm8aATG	4072022	conv05.tif	46356	73.052	sig	50.777	56.9511
gata1 ISH MO-rbm8aATG	4072022	conv05.tif	46356	22.275	back
gata1 ISH MO-rbm8aATG	4072022	conv04.tif	50628	59.822	sig	38.801	43.5189
gata1 ISH MO-rbm8aATG	4072022	conv04.tif	50628	21.021	back
gata1 ISH MO-rbm8aATG	4072022	conv03.tif	32820	50.498	sig	33.521	37.5969
gata1 ISH MO-rbm8aATG	4072022	conv03.tif	32820	16.977	back
gata1 ISH MO-rbm8aATG	4072022	conv02.tif	58530	110.601	sig	89.159	100
gata1 ISH MO-rbm8aATG	4072022	conv02.tif	58530	21.442	back
gata1 ISH MO-rbm8aATG	4072022	conv01.tif	35640	66.156	sig	46.112	51.7188
gata1 ISH MO-rbm8aATG	4072022	conv01.tif	35640	20.044	back
gata1 ISH MO-rbm8aATG	4072022	conv21.tif	45891	76.334	sig	58.862	66.0191
gata1 ISH MO-rbm8aATG	4072022	conv21.tif	45891	17.472	back
gata1 ISH MO-rbm8aATG	4072022	conv20.tif	30650	62.754	sig	44.016	49.368
gata1 ISH MO-rbm8aATG	4072022	conv20.tif	30650	18.738	back
gata1 ISH MO-rbm8aATG	4072022	conv19.tif	61314	85.28	sig	68.522	76.8537
gata1 ISH MO-rbm8aATG	4072022	conv19.tif	61314	16.758	back
gata1 ISH MO-rbm8aATG	4072022	conv18.tif	58686	44.409	sig	27.291	30.6094
gata1 ISH MO-rbm8aATG	4072022	conv18.tif	58686	17.118	back
gata1 ISH MO-rbm8aATG	4072022	conv17.tif	43944	50.44	sig	34.846	39.083
gata1 ISH MO-rbm8aATG	4072022	conv17.tif	43944	15.594	back
gata1 ISH MO-rbm8aATG	4072022	conv16.tif	49881	65.944	sig	48.896	54.8414
gata1 ISH MO-rbm8aATG	4072022	conv16.tif	49881	17.048	back
gata1 ISH MO-rbm8aATG	4072022	conv15.tif	58155	56.82	sig	37.966	42.5824
gata1 ISH MO-rbm8aATG	4072022	conv15.tif	58155	18.854	back
gata1 ISH MO-rbm8aATG	4072022	conv14.tif	28133	76.526	sig	54.061	60.6344
gata1 ISH MO-rbm8aATG	4072022	conv14.tif	28133	22.465	back
gata1 ISH MO-rbm8aATG	4072022	conv13.tif	62046	53.585	sig	34.461	38.6512
gata1 ISH MO-rbm8aATG	4072022	conv13.tif	62046	19.124	back
gata1 ISH MO-rbm8aATG	4072022	conv12.tif	74208	39.081	sig	23.838	26.7365
gata1 ISH MO-rbm8aATG	4072022	conv12.tif	74208	15.243	back
gata1 ISH MO-rbm8aATG	4072022	conv11.tif	36090	51.815	sig	35.414	39.7201
gata1 ISH MO-rbm8aATG	4072022	conv11.tif	36090	16.401	back
gata1 ISH MO-rbm8aATG	4072022	conv10.tif	50388	53.508	sig	35.526	39.8457
gata1 ISH MO-rbm8aATG	4072022	conv10.tif	50388	17.982	back
gata1 ISH MO-rbm8aATG	4072022	conv09.tif	55413	65.218	sig	45.379	50.8967
gata1 ISH MO-rbm8aATG	4072022	conv09.tif	55413	19.839	back
gata1 ISH MO-rbm8aATG	5032022	conv03.tif	38870	59.412	sig	11.592	13.0015
gata1 ISH MO-rbm8aATG	5032022	conv03.tif	38870	47.82	back
gata1 ISH MO-rbm8aATG	5032022	conv02.tif	47568	83.391	sig	30.463	34.167
gata1 ISH MO-rbm8aATG	5032022	conv02.tif	47568	52.928	back
gata1 ISH MO-rbm8aATG	5032022	conv01.tif	26388	97.244	sig	43.696	49.0091
gata1 ISH MO-rbm8aATG	5032022	conv01.tif	26388	53.548	back
gata1 ISH MO-rbm8aATG	5032022	conv34.tif	44156	81.74	sig	33.563	37.644
gata1 ISH MO-rbm8aATG	5032022	conv34.tif	44156	48.177	back
gata1 ISH MO-rbm8aATG	5032022	conv33.tif	61214	67.268	sig	21.772	24.4193
gata1 ISH MO-rbm8aATG	5032022	conv33.tif	61214	45.496	back
gata1 ISH MO-rbm8aATG	5032022	conv32.tif	48148	64.342	sig	19.517	21.8901
gata1 ISH MO-rbm8aATG	5032022	conv32.tif	48148	44.825	back
gata1 ISH MO-rbm8aATG	5032022	conv31.tif	48584	77.306	sig	24.333	27.2917
gata1 ISH MO-rbm8aATG	5032022	conv31.tif	48584	52.973	back
gata1 ISH MO-rbm8aATG	5032022	conv30.tif	66180	82.256	sig	27.218	30.5275
gata1 ISH MO-rbm8aATG	5032022	conv30.tif	66180	55.038	back
gata1 ISH MO-rbm8aATG	5032022	conv29.tif	79348	72.91	sig	22.539	25.2796
gata1 ISH MO-rbm8aATG	5032022	conv29.tif	79348	50.371	back
gata1 ISH MO-rbm8aATG	5032022	conv28.tif	80650	74.325	sig	24.902	27.9299
gata1 ISH MO-rbm8aATG	5032022	conv28.tif	80650	49.423	back
gata1 ISH MO-rbm8aATG	5032022	conv27.tif	53076	81.316	sig	30.624	34.3476
gata1 ISH MO-rbm8aATG	5032022	conv27.tif	53076	50.692	back
gata1 ISH MO-rbm8aATG	5032022	conv26.tif	36868	62.015	sig	14.633	16.4123
gata1 ISH MO-rbm8aATG	5032022	conv26.tif	36868	47.382	back
gata1 ISH MO-rbm8aATG	5032022	conv25.tif	75794	69.049	sig	17.237	19.3329
gata1 ISH MO-rbm8aATG	5032022	conv25.tif	75794	51.812	back
gata1 ISH MO-rbm8aATG	5032022	conv24.tif	46468	90.387	sig	40.611	45.549
gata1 ISH MO-rbm8aATG	5032022	conv24.tif	46468	49.776	back
gata1 ISH MO-rbm8aATG	5032022	conv23.tif	32856	77.664	sig	30.235	33.9113
gata1 ISH MO-rbm8aATG	5032022	conv23.tif	32856	47.429	back
gata1 ISH MO-rbm8aATG	5032022	conv22.tif	43864	65.427	sig	19.405	21.7645
gata1 ISH MO-rbm8aATG	5032022	conv22.tif	43864	46.022	back
gata1 ISH MO-rbm8aATG	5032022	conv21.tif	45348	73.404	sig	25.429	28.521
gata1 ISH MO-rbm8aATG	5032022	conv21.tif	45348	47.975	back
gata1 ISH MO-rbm8aATG	5032022	conv20.tif	49460	63.048	sig	23.057	25.8605
gata1 ISH MO-rbm8aATG	5032022	conv20.tif	49460	39.991	back
gata1 ISH MO-rbm8aATG	5032022	conv19.tif	44858	55.982	sig	17.885	20.0597
gata1 ISH MO-rbm8aATG	5032022	conv19.tif	44858	38.097	back
gata1 ISH MO-rbm8aATG	5032022	conv18.tif	34890	58.849	sig	21.645	24.2769
gata1 ISH MO-rbm8aATG	5032022	conv18.tif	34890	37.204	back
gata1 ISH MO-rbm8aATG	5032022	conv17.tif	43342	82.721	sig	43.234	48.4909
gata1 ISH MO-rbm8aATG	5032022	conv17.tif	43342	39.487	back
gata1 ISH MO-rbm8aATG	5032022	conv16.tif	65612	71.101	sig	25.584	28.6948
gata1 ISH MO-rbm8aATG	5032022	conv16.tif	65612	45.517	back
gata1 ISH MO-rbm8aATG	5032022	conv15.tif	36096	78.32	sig	37.728	42.3154
gata1 ISH MO-rbm8aATG	5032022	conv15.tif	36096	40.592	back
gata1 ISH MO-rbm8aATG	5032022	conv14.tif	46252	78.693	sig	29.57	33.1655
gata1 ISH MO-rbm8aATG	5032022	conv14.tif	46252	49.123	back
gata1 ISH MO-rbm8aATG	5032022	conv13.tif	27928	83.94	sig	32.442	36.3867
gata1 ISH MO-rbm8aATG	5032022	conv13.tif	27928	51.498	back
gata1 ISH MO-rbm8aATG	5032022	conv12.tif	57616	74.834	sig	32.008	35.8999
gata1 ISH MO-rbm8aATG	5032022	conv12.tif	57616	42.826	back
gata1 ISH MO-rbm8aATG	5032022	conv11.tif	47710	85.65	sig	33.969	38.0994
gata1 ISH MO-rbm8aATG	5032022	conv11.tif	47710	51.681	back
gata1 ISH MO-rbm8aATG	5032022	conv10.tif	45000	77.53	sig	27.72	31.0905
gata1 ISH MO-rbm8aATG	5032022	conv10.tif	45000	49.81	back
gata1 ISH MO-rbm8aATG	5032022	conv09.tif	45590	72.207	sig	30.72	34.4553
gata1 ISH MO-rbm8aATG	5032022	conv09.tif	45590	41.487	back
gata1 ISH MO-rbm8aATG	5032022	conv08.tif	21032	68.45	sig	15.115	16.9529
gata1 ISH MO-rbm8aATG	5032022	conv08.tif	21032	53.335	back
gata1 ISH MO-rbm8aATG	5032022	conv07.tif	55094	68.51	sig	22.152	24.8455
gata1 ISH MO-rbm8aATG	5032022	conv07.tif	55094	46.358	back
gata1 ISH MO-rbm8aATG	5032022	conv06.tif	38514	75.492	sig	30.201	33.8732
gata1 ISH MO-rbm8aATG	5032022	conv06.tif	38514	45.291	back
gata1 ISH MO-rbm8aATG	5032022	conv05.tif	35824	53.531	sig	13.1	14.6929
gata1 ISH MO-rbm8aATG	5032022	conv05.tif	35824	40.431	back
gata1 ISH MO-rbm8aATG	5032022	conv04.tif	58514	64.709	sig	22.757	25.5241
gata1 ISH MO-rbm8aATG	5032022	conv04.tif	58514	41.952	back

### Sheet: values stats Fig. 7G gfi1aa
	image	area	mean gray value		sample - background	%		% gfi1aa ISH MO-rbm8aATG vs. % gfi1aa ISH wt
gfi1aa ISH wt	conv21.tif	22866	85.535	sig	29.988	82.6845
gfi1aa ISH wt	conv21.tif	22866	55.547	back				Mann Whitney test
gfi1aa ISH wt	conv20.tif	25848	59.067	sig	15.363	42.3597		P value	0.0265
gfi1aa ISH wt	conv20.tif	25848	43.704	back				Exact or approximate P value?	Exact
gfi1aa ISH wt	conv19.tif	32748	57.805	sig	15.749	43.424		P value summary	*
gfi1aa ISH wt	conv19.tif	32748	42.056	back				Significantly different (P < 0.05)?	Yes
gfi1aa ISH wt	conv18.tif	29415	67.745	sig	20.965	57.8058		One- or two-tailed P value?	Two-tailed
gfi1aa ISH wt	conv18.tif	29415	46.78	back				Sum of ranks in column C,D	561 , 342
gfi1aa ISH wt	conv17.tif	33240	81.22	sig	36.268	100		Mann-Whitney U	132
gfi1aa ISH wt	conv17.tif	33240	44.952	back
gfi1aa ISH wt	conv16.tif	21831	68.75	sig	25.542	70.4257		Difference between medians
gfi1aa ISH wt	conv16.tif	21831	43.208	back				Median of column C	59.84, n=22
gfi1aa ISH wt	conv15.tif	29097	73.994	sig	20.253	55.8426		Median of column D	52.75, n=20
gfi1aa ISH wt	conv15.tif	29097	53.741	back				Difference: Actual	-7.088
gfi1aa ISH wt	conv14.tif	32739	68.45	sig	21.888	60.3507		Difference: Hodges-Lehmann	-9.831
gfi1aa ISH wt	conv14.tif	32739	46.562	back
gfi1aa ISH wt	conv10.tif	27426	68.62	sig	24.55	67.6905
gfi1aa ISH wt	conv10.tif	27426	44.07	back
gfi1aa ISH wt	conv09.tif	20865	63.852	sig	18.523	51.0726
gfi1aa ISH wt	conv09.tif	20865	45.329	back
gfi1aa ISH wt	conv08.tif	40542	68.698	sig	32.033	88.323
gfi1aa ISH wt	conv08.tif	40542	36.665	back
gfi1aa ISH wt	conv06.tif	20919	75.759	sig	33.999	93.7438
gfi1aa ISH wt	conv06.tif	20919	41.76	back
gfi1aa ISH wt	conv05.tif	32468	68.271	sig	21.519	59.3333
gfi1aa ISH wt	conv05.tif	32468	46.752	back
gfi1aa ISH wt	conv04.tif	19611	65.366	sig	21.908	60.4059
gfi1aa ISH wt	conv04.tif	19611	43.458	back
gfi1aa ISH wt	conv02.tif	20883	67.72	sig	16.073	44.3173
gfi1aa ISH wt	conv02.tif	20883	51.647	back
gfi1aa ISH wt	conv01.tif	16125	66.231	sig	21.22	58.5089
gfi1aa ISH wt	conv01.tif	16125	45.011	back
gfi1aa ISH wt	conv30.tif	35022	64.595	sig	21.432	59.0934
gfi1aa ISH wt	conv30.tif	35022	43.163	back
gfi1aa ISH wt	conv29.tif	20964	72.423	sig	23.524	64.8616
gfi1aa ISH wt	conv29.tif	20964	48.899	back
gfi1aa ISH wt	conv28.tif	40248	61.757	sig	16.699	46.0433
gfi1aa ISH wt	conv28.tif	40248	45.058	back
gfi1aa ISH wt	conv25.tif	44685	63.303	sig	24.093	66.4305
gfi1aa ISH wt	conv25.tif	44685	39.21	back
gfi1aa ISH wt	conv24.tif	34611	57.905	sig	16.275	44.8743
gfi1aa ISH wt	conv24.tif	34611	41.63	back
gfi1aa ISH wt	conv23.tif	28362	78.938	sig	28.136	77.578
gfi1aa ISH wt	conv23.tif	28362	50.802	back
gfi1aa ISH MO-rbm8aATG	conv17.tif	20061	50.138	sig	7.047	19.4304
gfi1aa ISH MO-rbm8aATG	conv17.tif	20061	43.091	back
gfi1aa ISH MO-rbm8aATG	conv16.tif	17049	55.276	sig	16.245	44.7916
gfi1aa ISH MO-rbm8aATG	conv16.tif	17049	39.031	back
gfi1aa ISH MO-rbm8aATG	conv15.tif	36003	60.769	sig	22.622	62.3745
gfi1aa ISH MO-rbm8aATG	conv15.tif	36003	38.147	back
gfi1aa ISH MO-rbm8aATG	conv14.tif	26160	87.173	sig	29.697	81.8821
gfi1aa ISH MO-rbm8aATG	conv14.tif	26160	57.476	back
gfi1aa ISH MO-rbm8aATG	conv11.tif	17736	66.614	sig	19.886	54.8307
gfi1aa ISH MO-rbm8aATG	conv11.tif	17736	46.728	back
gfi1aa ISH MO-rbm8aATG	conv10.tif	22911	58.183	sig	12.992	35.8222
gfi1aa ISH MO-rbm8aATG	conv10.tif	22911	45.191	back
gfi1aa ISH MO-rbm8aATG	conv09.tif	12477	71.329	sig	28.961	79.8528
gfi1aa ISH MO-rbm8aATG	conv09.tif	12477	42.368	back
gfi1aa ISH MO-rbm8aATG	conv07.tif	16359	66.564	sig	16.083	44.3449
gfi1aa ISH MO-rbm8aATG	conv07.tif	16359	50.481	back
gfi1aa ISH MO-rbm8aATG	conv06.tif	31110	67.597	sig	18.874	52.0404
gfi1aa ISH MO-rbm8aATG	conv06.tif	31110	48.723	back
gfi1aa ISH MO-rbm8aATG	conv41.tif	20622	77.217	sig	19.872	54.7921
gfi1aa ISH MO-rbm8aATG	conv41.tif	20622	57.345	back
gfi1aa ISH MO-rbm8aATG	conv40.tif	22719	62.051	sig	21.624	59.6228
gfi1aa ISH MO-rbm8aATG	conv40.tif	22719	40.427	back
gfi1aa ISH MO-rbm8aATG	conv39.tif	18255	63.777	sig	19.392	53.4686
gfi1aa ISH MO-rbm8aATG	conv39.tif	18255	44.385	back
gfi1aa ISH MO-rbm8aATG	conv38.tif	10989	71.649	sig	18.415	50.7748
gfi1aa ISH MO-rbm8aATG	conv38.tif	10989	53.234	back
gfi1aa ISH MO-rbm8aATG	conv35.tif	19416	69.85	sig	22.559	62.2008
gfi1aa ISH MO-rbm8aATG	conv35.tif	19416	47.291	back
gfi1aa ISH MO-rbm8aATG	conv34.tif	22608	56.041	sig	10.984	30.2857
gfi1aa ISH MO-rbm8aATG	conv34.tif	22608	45.057	back
gfi1aa ISH MO-rbm8aATG	conv27.tif	18867	60.771	sig	21.622	59.6173
gfi1aa ISH MO-rbm8aATG	conv27.tif	18867	39.149	back
gfi1aa ISH MO-rbm8aATG	conv26.tif	11853	70.192	sig	13.642	37.6144
gfi1aa ISH MO-rbm8aATG	conv26.tif	11853	56.55	back
gfi1aa ISH MO-rbm8aATG	conv25.tif	29550	65.852	sig	15.203	41.9185
gfi1aa ISH MO-rbm8aATG	conv25.tif	29550	50.649	back
gfi1aa ISH MO-rbm8aATG	conv24.tif	21639	65.378	sig	14.876	41.0169
gfi1aa ISH MO-rbm8aATG	conv24.tif	21639	50.502	back
gfi1aa ISH MO-rbm8aATG	conv23.tif	29832	76.833	sig	22.825	62.9343
gfi1aa ISH MO-rbm8aATG	conv23.tif	29832	54.008	back

### Sheet: values stats Fig. 7G gfi1b
	image	area	mean gray value		sample - background	%		% gfi1b ISH MO-rbm8aATG vs. % gfi1b ISH wt
gfi1b ISH wt	conv08.tif	43983	44.193	sig	23.999	30.9597
gfi1b ISH wt	conv08.tif	43983	20.194	back				Mann Whitney test
gfi1b ISH wt	conv07.tif	57468	46.905	sig	32.197	41.5354		P value	0.7727
gfi1b ISH wt	conv07.tif	57468	14.708	back				Exact or approximate P value?	Exact
gfi1b ISH wt	conv06.tif	42242	53.377	sig	31.973	41.2464		P value summary	ns
gfi1b ISH wt	conv06.tif	23994	21.404	back				Significantly different (P < 0.05)?	No
gfi1b ISH wt	conv05.tif	45051	43.247	sig	31.4	40.5072		One- or two-tailed P value?	Two-tailed
gfi1b ISH wt	conv05.tif	45051	11.847	back				Sum of ranks in column E,F	178 , 383
gfi1b ISH wt	conv04.tif	34452	89.464	sig	62.345	80.4275		Mann-Whitney U	107
gfi1b ISH wt	conv04.tif	34452	27.119	back
gfi1b ISH wt	conv03.tif	41565	68.463	sig	48.855	63.0249		Difference between medians
gfi1b ISH wt	conv03.tif	41565	19.608	back				Median of column E	54.65, n=10
gfi1b ISH wt	conv02.tif	75432	56.797	sig	41.388	53.3922		Median of column F	46.88, n=23
gfi1b ISH wt	conv02.tif	75432	15.409	back				Difference: Actual	-7.772
gfi1b ISH wt	conv01.tif	36666	61.905	sig	43.335	55.9039		Difference: Hodges-Lehmann	-2.868
gfi1b ISH wt	conv01.tif	36666	18.57	back
gfi1b ISH wt	conv10.tif	48741	85.457	sig	66.822	86.203
gfi1b ISH wt	conv10.tif	48741	18.635	back
gfi1b ISH wt	conv09.tif	43359	72.096	sig	55.612	71.7417
gfi1b ISH wt	conv09.tif	43359	16.484	back
gfi1b ISH MO-rbm8aATG	conv03.tif	52800	81.06	sig	53.406	68.8959
gfi1b ISH MO-rbm8aATG	conv03.tif	52800	27.654	back
gfi1b ISH MO-rbm8aATG	conv02.tif	54657	50.953	sig	32.895	42.4359
gfi1b ISH MO-rbm8aATG	conv02.tif	54657	18.058	back
gfi1b ISH MO-rbm8aATG	conv01.tif	71235	73.831	sig	46.615	60.1352
gfi1b ISH MO-rbm8aATG	conv01.tif	71235	27.216	back
gfi1b ISH MO-rbm8aATG	conv04.tif	78810	80.649	sig	55.582	71.703
gfi1b ISH MO-rbm8aATG	conv04.tif	78810	25.067	back
gfi1b ISH MO-rbm8aATG	conv14.tif	34758	66.803	sig	33.189	42.8151
gfi1b ISH MO-rbm8aATG	conv14.tif	34758	33.614	back
gfi1b ISH MO-rbm8aATG	conv13.tif	41157	51.285	sig	17.627	22.7395
gfi1b ISH MO-rbm8aATG	conv13.tif	41157	33.658	back
gfi1b ISH MO-rbm8aATG	conv12.tif	43098	68.51	sig	33.167	42.7867
gfi1b ISH MO-rbm8aATG	conv12.tif	43098	35.343	back
gfi1b ISH MO-rbm8aATG	conv11.tif	35463	51.174	sig	23.864	30.7855
gfi1b ISH MO-rbm8aATG	conv11.tif	35463	27.31	back
gfi1b ISH MO-rbm8aATG	conv10.tif	37848	104.97	sig	64.044	82.6193
gfi1b ISH MO-rbm8aATG	conv10.tif	37848	40.926	back
gfi1b ISH MO-rbm8aATG	conv09.tif	50409	71.666	sig	33.105	42.7068
gfi1b ISH MO-rbm8aATG	conv09.tif	50409	38.561	back
gfi1b ISH MO-rbm8aATG	conv08.tif	44283	59.485	sig	22.739	29.3342
gfi1b ISH MO-rbm8aATG	conv08.tif	44283	36.746	back
gfi1b ISH MO-rbm8aATG	conv07.tif	34950	103.731	sig	58.482	75.4441
gfi1b ISH MO-rbm8aATG	conv07.tif	34950	45.249	back
gfi1b ISH MO-rbm8aATG	conv06.tif	27444	83.909	sig	40.155	51.8015
gfi1b ISH MO-rbm8aATG	conv06.tif	27444	43.754	back
gfi1b ISH MO-rbm8aATG	conv05.tif	26052	74.333	sig	36.337	46.8762
gfi1b ISH MO-rbm8aATG	conv05.tif	26052	37.996	back
gfi1b ISH MO-rbm8aATG	conv04.tif	16923	80.034	sig	37.924	48.9235
gfi1b ISH MO-rbm8aATG	conv04.tif	16923	42.11	back
gfi1b ISH MO-rbm8aATG	conv03.tif	24990	106.231	sig	55.739	71.9055
gfi1b ISH MO-rbm8aATG	conv03.tif	24990	50.492	back
gfi1b ISH MO-rbm8aATG	conv02.tif	39129	115.226	sig	63.454	81.8582
gfi1b ISH MO-rbm8aATG	conv02.tif	39129	51.772	back
gfi1b ISH MO-rbm8aATG	conv01.tif	44472	71.104	sig	26.928	34.7382
gfi1b ISH MO-rbm8aATG	conv01.tif	44472	44.176	back
gfi1b ISH MO-rbm8aATG	conv19.tif	30108	79.109	sig	12.818	16.5357
gfi1b ISH MO-rbm8aATG	conv19.tif	30108	66.291	back
gfi1b ISH MO-rbm8aATG	conv18.tif	49089	63.697	sig	35.965	46.3963
gfi1b ISH MO-rbm8aATG	conv18.tif	49089	27.732	back
gfi1b ISH MO-rbm8aATG	conv17.tif	47505	110.24	sig	77.517	100
gfi1b ISH MO-rbm8aATG	conv17.tif	47505	32.723	back
gfi1b ISH MO-rbm8aATG	conv16.tif	43572	92.728	sig	64.06	82.6399
gfi1b ISH MO-rbm8aATG	conv16.tif	43572	28.668	back
gfi1b ISH MO-rbm8aATG	conv15.tif	42114	65.785	sig	30.521	39.3733
gfi1b ISH MO-rbm8aATG	conv15.tif	42114	35.264	back

### Sheet: values stats Fig. 7H-J runx1
image	genotype of embryo	AGM score 1	AGM score 2	AGM score 3	AGM score 4	AGM average	PBI score 1	PBI score 2	PBI score 3	PBI score 4	PBI average	Neuron score 1	Neuron score 2	Neuron score 3	Neuron score 4	Neuron average
3	rbm8a +/+	4	1	2	4	2.75	3	1	3	3	2.5	5	3	4	4	4			AGM average			AGM average			AGM average
6	rbm8a +/+	5	3	4	5	4.25	4	3	3	4	3.5	4	2	3	3	3
13	rbm8a +/+	4	3	4	5	4	5	3	4	4	4	3	2	3	3	2.75			rbm8a +/+			rbm8a +/+			rbm8a Δ5/+
26	rbm8a +/+	1	4	2	1	2	3	3	1	3	2.5	2	3	2	1	2			vs.			vs.			vs.
27	rbm8a +/+	2	3	4	2	2.75	2	2	3	3	2.5	3	3	3	3	3			rbm8a Δ5/+			rbm8a Δ5/Δ5			rbm8a Δ5/Δ5
28	rbm8a +/+	3	4	4	4	3.75	4	3	4	4	3.75	3	3	4	3	3.25
39	rbm8a +/+	2	3	5	2	3	5	3	2	5	3.75	4	3	4	4	3.75		Mann Whitney test			Mann Whitney test			Mann Whitney test
46	rbm8a +/+	3	2	5	3	3.25	5	2	3	5	3.75	4	4	4	5	4.25		P value	0.0048		P value	<0.0001		P value	0.0009
79	rbm8a +/+	1	5	1	3	2.5	2	3	1	1	1.75	3	2	3	4	3		Exact or approximate P value?	Exact		Exact or approximate P value?	Exact		Exact or approximate P value?	Exact
83	rbm8a +/+	3	3	3	4	3.25	4	3	3	4	3.5	4	2	2	2	2.5		P value summary	**		P value summary	****		P value summary	***
89	rbm8a +/+	4	2	2	3	2.75	4	1	4	4	3.25	3	2	2	1	2		Significantly different (P < 0.05)?	Yes		Significantly different (P < 0.05)?	Yes		Significantly different (P < 0.05)?	Yes
90	rbm8a +/+	4	3	3	5	3.75	5	2	4	5	4	4	3	4	4	3.75		One- or two-tailed P value?	Two-tailed		One- or two-tailed P value?	Two-tailed		One- or two-tailed P value?	Two-tailed
91	rbm8a +/+	3	3	3	4	3.25	4	4	4	5	4.25	4	3	3	3	3.25		Sum of ranks in column B,C	685 , 491		Sum of ranks in column A,C	220.5 , 374.5		Sum of ranks in column A,B	334.5 , 1044
96	rbm8a +/+	5	5	4	5	4.75	5	1	3	5	3.5	4	4	3	3	3.5		Mann-Whitney U	124		Mann-Whitney U	30.5		Mann-Whitney U	144.5
99	rbm8a +/+	5	5	4	5	4.75	5	3	5	5	4.5	4	4	4	4	4
5	rbm8a Δ5/+	5	2	4	5	4	4	2	3	5	3.5	5	3	4	3	3.75		Difference between medians			Difference between medians			Difference between medians
7	rbm8a Δ5/+	4	2	3	3	3	5	2	3	4	3.5	3	4	4	3	3.5		Median of column B	2.500, n=33		Median of column A	1.750, n=19		Median of column A	1.750, n=19
8	rbm8a Δ5/+	4	2	4	4	3.5	5	2	4	5	4	3	2	3	3	2.75		Median of column C	3.250, n=15		Median of column C	3.250, n=15		Median of column B	2.500, n=33
9	rbm8a Δ5/+	2	3	3	3	2.75	4	2	2	3	2.75	3	4	3	3	3.25		Difference: Actual	0.75		Difference: Actual	1.5		Difference: Actual	0.75
10	rbm8a Δ5/+	3	1	4	3	2.75	5	1	3	4	3.25	3	2	4	4	3.25		Difference: Hodges-Lehmann	0.5		Difference: Hodges-Lehmann	1.25		Difference: Hodges-Lehmann	0.75
14	rbm8a Δ5/+	2	2	4	2	2.5	5	2	3	4	3.5	4	2	5	5	4
16	rbm8a Δ5/+	5	3	5	5	4.5	5	3	5	5	4.5	5	2	5	4	4
18	rbm8a Δ5/+	1	5	3	2	2.75	2	5	1	5	3.25	4	5	4	3	4			PBI average			PBI average			PBI average
22	rbm8a Δ5/+	2	3	3	1	2.25	2	0	2	1	1.25	3	3	4	3	3.25
23	rbm8a Δ5/+	2	3	4	3	3	4	1	3	3	2.75	4	2	4	2	3			rbm8a +/+			rbm8a +/+			rbm8a Δ5/+
24	rbm8a Δ5/+	2	4	4	2	3	3	3	3	4	3.25	4	3	3	3	3.25			vs.			vs.			vs.
25	rbm8a Δ5/+	1	5	4	1	2.75	2	2	1	4	2.25	3	2	3	2	2.5			rbm8a Δ5/+			rbm8a Δ5/Δ5			rbm8a Δ5/Δ5
29	rbm8a Δ5/+	2	4	3	3	3	2	1	2	3	2	3	3	3	3	3
30	rbm8a Δ5/+	1	3	5	1	2.5	2	1	1	3	1.75	5	2	4	2	3.25		Mann Whitney test			Mann Whitney test			Mann Whitney test
31	rbm8a Δ5/+	1	4	5	2	3	2	2	2	5	2.75	5	3	4	4	4		P value	0.0077		P value	<0.0001		P value	0.0007
33	rbm8a Δ5/+	1	3	3	2	2.25	3	2	1	3	2.25	5	5	4	5	4.75		Exact or approximate P value?	Exact		Exact or approximate P value?	Exact		Exact or approximate P value?	Exact
34	rbm8a Δ5/+	3	5	5	2	3.75	5	2	3	5	3.75	5	4	5	4	4.5		P value summary	**		P value summary	****		P value summary	***
36	rbm8a Δ5/+	2	2	4	1	2.25	5	1	2	5	3.25	5	3	4	5	4.25		Significantly different (P < 0.05)?	Yes		Significantly different (P < 0.05)?	Yes		Significantly different (P < 0.05)?	Yes
42	rbm8a Δ5/+	3	3	3	4	3.25	3	2	4	4	3.25	4	3	4	4	3.75		One- or two-tailed P value?	Two-tailed		One- or two-tailed P value?	Two-tailed		One- or two-tailed P value?	Two-tailed
43	rbm8a Δ5/+	1	3	4	1	2.25	1	3	1	4	2.25	4	4	4	4	4		Sum of ranks in column B,C	691 , 485		Sum of ranks in column A,C	221 , 374		Sum of ranks in column A,B	330.5 , 1048
44	rbm8a Δ5/+	1	3	2	1	1.75	2	2	1	2	1.75	3	2	3	2	2.5		Mann-Whitney U	130		Mann-Whitney U	31		Mann-Whitney U	140.5
45	rbm8a Δ5/+	2	2	4	1	2.25	3	1	3	5	3	4	2	5	5	4
48	rbm8a Δ5/+	1	2	2	1	1.5	1	1	1	2	1.25	4	3	4	5	4		Difference between medians			Difference between medians			Difference between medians
70	rbm8a Δ5/+	2	3	3	1	2.25	3	1	2	3	2.25	3	2	3	3	2.75		Median of column B	2.750, n=33		Median of column A	2.000, n=19		Median of column A	2.000, n=19
72	rbm8a Δ5/+	2	4	2	2	2.5	2	1	2	3	2	4	4	4	4	4		Median of column C	3.500, n=15		Median of column C	3.500, n=15		Median of column B	2.750, n=33
74	rbm8a Δ5/+	2	3	2	3	2.5	3	1	3	4	2.75	3	3	3	4	3.25		Difference: Actual	0.75		Difference: Actual	1.5		Difference: Actual	0.75
77	rbm8a Δ5/+	2	4	3	1	2.5	3	2	2	3	2.5	3	4	4	4	3.75		Difference: Hodges-Lehmann	0.75		Difference: Hodges-Lehmann	1.5		Difference: Hodges-Lehmann	0.75
78	rbm8a Δ5/+	1	3	2	1	1.75	3	1	2	2	2	3	3	3	3	3
80	rbm8a Δ5/+	2	2	2	4	2.5	3	3	2	2	2.5	3	4	2	4	3.25
81	rbm8a Δ5/+	3	3	3	1	2.5	4	1	3	3	2.75	3	3	2	3	2.75			Neuron average			Neuron average			Neuron average
82	rbm8a Δ5/+	4	1	5	5	3.75	5	1	3	5	3.5	5	2	5	5	4.25
84	rbm8a Δ5/+	1	4	4	1	2.5	3	2	2	5	3	5	5	4	5	4.75			rbm8a +/+			rbm8a +/+			rbm8a Δ5/+
87	rbm8a Δ5/+	3	2	4	2	2.75	5	1	2	5	3.25	2	3	2	2	2.25			vs.			vs.			vs.
2	rbm8a Δ5/Δ5	1	1	3	4	2.25	1	1	2	3	1.75	5	2	5	5	4.25			rbm8a Δ5/+			rbm8a Δ5/Δ5			rbm8a Δ5/Δ5
4	rbm8a Δ5/Δ5	2	2	3	4	2.75	2	1	2	4	2.25	5	2	5	5	4.25
15	rbm8a Δ5/Δ5	1	2	2	2	1.75	2	2	1	3	2	5	4	5	5	4.75		Mann Whitney test			Mann Whitney test			Mann Whitney test
19	rbm8a Δ5/Δ5	1	2	1	2	1.5	1	1	1	2	1.25	5	4	5	3	4.25		P value	0.1604		P value	0.005		P value	0.0481
20	rbm8a Δ5/Δ5	2	5	3	3	3.25	2	4	3	1	2.5	5	4	5	4	4.5		Exact or approximate P value?	Exact		Exact or approximate P value?	Exact		Exact or approximate P value?	Exact
21	rbm8a Δ5/Δ5	1	1	1	1	1	1	1	1	4	1.75	5	2	5	4	4		P value summary	ns		P value summary	**		P value summary	*
32	rbm8a Δ5/Δ5	1	1	2	2	1.5	2	1	1	2	1.5	5	2	5	5	4.25		Significantly different (P < 0.05)?	No		Significantly different (P < 0.05)?	Yes		Significantly different (P < 0.05)?	Yes
35	rbm8a Δ5/Δ5	1	3	2	1	1.75	2	1	2	2	1.75	3	5	3	3	3.5		One- or two-tailed P value?	Two-tailed		One- or two-tailed P value?	Two-tailed		One- or two-tailed P value?	Two-tailed
38	rbm8a Δ5/Δ5	1	3	3	1	2	4	1	1	2	2	4	4	4	2	3.5		Sum of ranks in column B,C	871.5 , 304.5		Sum of ranks in column A,C	411.5 , 183.5		Sum of ranks in column A,B	606.5 , 771.5
40	rbm8a Δ5/Δ5	1	2	2	1	1.5	1	1	2	3	1.75	4	3	4	3	3.5		Mann-Whitney U	184.5		Mann-Whitney U	63.5		Mann-Whitney U	210.5
47	rbm8a Δ5/Δ5	2	1	3	1	1.75	2	1	2	3	2	4	4	3	3	3.5
49	rbm8a Δ5/Δ5	2	3	4	1	2.5	2	1	2	3	2	5	4	4	4	4.25		Difference between medians			Difference between medians			Difference between medians
75	rbm8a Δ5/Δ5	1	1	2	1	1.25	1	1	1	2	1.25	4	5	4	3	4		Median of column B	3.500, n=33		Median of column A	4.000, n=19		Median of column A	4.000, n=19
85	rbm8a Δ5/Δ5	3	2	3	1	2.25	4	1	3	5	3.25	4	4	3	2	3.25		Median of column C	3.250, n=15		Median of column C	3.250, n=15		Median of column B	3.500, n=33
86	rbm8a Δ5/Δ5	2	2	2	4	2.5	3	1	2	4	2.5	5	2	5	4	4		Difference: Actual	-0.25		Difference: Actual	-0.75		Difference: Actual	-0.5
88	rbm8a Δ5/Δ5	3	2	2	3	2.5	3	1	3	3	2.5	5	2	4	4	3.75		Difference: Hodges-Lehmann	-0.25		Difference: Hodges-Lehmann	-0.75		Difference: Hodges-Lehmann	-0.25
98	rbm8a Δ5/Δ5	5	2	5	5	4.25	5	1	5	5	4	5	3	5	5	4.5
101	rbm8a Δ5/Δ5	2	2	1	2	1.75	2	1	2	1	1.5	3	2	3	2	2.5
102	rbm8a Δ5/Δ5	2	3	1	1	1.75	2	1	1	1	1.25	3	4	3	2	3
37	failed
41	failed
69	failed
71	failed
73	failed
76	failed
92	failed
97	failed
100	failed
103	failed
